# AGO2 silences mobile transposons in the nucleus of quiescent cells

**DOI:** 10.1101/2022.07.17.500356

**Authors:** Laura Sala, Srividya Chandrasekhar, Rachel L. Cosby, Gaspare La Rocca, Todd S. Macfarlan, Parirokh Awasthi, Raj Chari, Michael Kruhlak, Joana A. Vidigal

## Abstract

Argonaute 2 (AGO2) is a cytoplasmic component of the miRNA pathway with essential roles in development and disease. Yet, little is known about its regulation *in vivo*. Here, we show that in quiescent mouse splenocytes, AGO2 localizes almost exclusively to the nucleus. AGO2 subcellular localization is modulated by the Pi3K-AKT-mTOR pathway, a well-established regulator of quiescence. Signaling through this pathway in proliferating cells promotes AGO2 cytoplasmic accumulation, at least in part by stimulating the expression of TNRC6, an essential AGO2 binding partner in the miRNA pathway. In quiescent cells where mTOR signaling is low, AGO2 accumulates in the nucleus where it binds to young mobile transposons co-transcriptionally to repress their expression via its catalytic domain. Our data point to an essential but previously unrecognized nuclear role for AGO2 during quiescence as part of a genome-defense system against young mobile elements and provide evidence of RNA interference in the soma of mammals.
