## Supplementary Table 6 for "AGO2 silences mobile transposons in the nucleus of quiescent cells"

### Sheet: Supplementary_Table6
Supplementary Table 6: List of antibodies used in this study
Antibody	Source	Identifier (catalog number; clone)	Experiment
Akt (pan) (C67E7) Rabbit mAb	Cell Signaling Technology	4691S; C67E7	Western
Phospho-Akt (Ser473) (D9E) XP® Rabbit mAb	Cell Signaling Technology	4060S S473; D9E	Western
S6 Ribosomal Protein (54D2) Mouse mAb	Cell Signaling Technology	2317S; 54D2	Western
Phospho-S6 Ribosomal Protein (Ser235/236) (E2R1O) Mouse mAb	Cell Signaling Technology	62016S; E2R10	Western
p44/42 MAPK (Erk1/2) (L34F12) Mouse mAb	Cell Signaling Technology	4696S; L34F12	Western
Phospho-p44/42 MAPK (Erk1/2) (Thr202/Tyr204) Antibody	Cell Signaling Technology	9101S T202/Y204	Western
Argonaute 2 (C34C6) Rabbit mAb	Cell Signaling Technology	2897S; C34C6	Western
β-Actin (13E5) Rabbit mAb	Cell Signaling Technology	4970; 13E5	Western
Drosha (D28B1) Rabbit mAb	Cell Signaling Technology	3364S; D28B1	Western
Histone H3 Rabbit polyclonal antibody	Abcam	ab1791	Western
Rabbit monoclonal [EPR18855] to RNA polymerase II CTD repeat YSPTSPS (phospho S2)	Abcam	ab193468; EPR18855	Western
anti-exportin5 Rabbit polyclonal antibody	ThermoFisher Scientific	PA5-53789; WF3298477	Western
anti-GW182 Rabbit polyclonal antibody	Bethyl Laboratories	A302-329A	Western
Mouse Anti-p27[Kip1]	BD Biosciences	610242; 57	Western
Purified anti-HA.11 Epitope Tag Mouse Antibody	Biolegend	901501; 16B12	Western
Anti-GAPDH Mouse Antibody (6C5)	Santa Cruz	sc-32233; 6C5	Western
Anti-mouse IgG, HRP-linked Antibody	Cell Signaling Technology	7076V	Western
Anti-rabbit IgG, HRP-linked Antibody	Cell Signaling Technology	7074V	Western
α-Tubulin (DM1A) Mouse mAb	Cell Signaling Technology	3873S; DM1A	IF
HA-Tag (C29F4) Rabbit mAb	Cell Signaling Technology	3724S; C29F4	IF, ChIP
HA-Tag (6E2) Mouse mAb	Cell Signaling Technology	2367S; 6E2	co-IF with histones
Tri-Methyl-Histone H3 (Lys4) (C42D8) Rabbit mAb	Cell Signaling Technology	9751S; C42D8	co-IF with histones
Tri-Methyl-Histone H3 (Lys27) (C36B11) Rabbit mAb	Cell Signaling Technology	9733S; C36B11	co-IF with histones
Di-Methyl-Histone H3 (Lys9) (D85B4) XP® Rabbit mAb	Cell Signaling Technology	4658S; D85B4	co-IF with histones
Tri-Methyl-Histone H3 (Lys9) (D4W1U) Rabbit mAb	Cell Signaling Technology	13969S; D4W1U	co-IF with histones
Anti-rabbit IgG (H+L), F(ab')2 Fragment (Alexa Fluor® 488 Conjugate)	Cell Signaling Technology	4412S	IF, co-IF with histones
Anti-mouse IgG (H+L), F(ab')2 Fragment (Alexa Fluor® 594 Conjugate)	Cell Signaling Technology	8890S	IF, co-IF with histones
